# Piezo1-dependent regulation of pericyte proliferation by blood flow during brain vascular development

**DOI:** 10.1101/2023.05.01.538849

**Authors:** Huaxing Zi, Xiaolan Peng, Jianbin Cao, Jiwen Bu, Jiulin Du, Jia Li

## Abstract

Blood flow is known to regulate cerebrovascular development through acting on vascular endothelial cells (ECs). As an indispensable component of the cerebrovascular unit, brain pericytes physically couple with ECs with the highest density in the body and play vital roles in blood-brain barrier integrity maintenance and neurovascular coupling. However, it remains unclear whether blood flow affects the development of brain pericytes. Here, we report that blood flow can promote brain pericyte proliferation, which depends on the mechanosensitive ion channel Piezo1. Using *in vivo* time-lapse imaging of larval zebrafish, we monitored the developmental dynamics of brain pericytes and found that they proliferated to expand their population and increase their coverage on brain vessels. In combination with pharmacological and genetic approaches, we demonstrate that the proliferation of brain pericytes can be enhanced by increased blood flow through Piezo1 expressed in ECs. Furthermore, EC-intrinsic Notch signaling was found to be downstream of Piezo1 for the blood flow regulation of brain pericyte proliferation. Thus, our findings reveal an important role of blood flow for pericyte proliferation, extending the functional spectrum of hemodynamics on the development of cerebral vasculature.
