## Supplementary table 1 for "Piezo1-dependent regulation of pericyte proliferation by blood flow during brain vascular development"

### Sheet: Sheet1
Supplementary table 1. Drugs, Kits and Instruments.
TYPE	NAME	SOURCE	IDENTIFIER
Drug	NaCl	Sigma	S9888
Drug	KCl	Sigma	P3911
Drug	NaHCO3	Sigma	S5761
Drug	CaCl2•2H2O	Sigma	223506
Drug	MgSO4	Sigma	246972
Drug	KH2PO4	Sigma	P5379
Drug	Na2HPO4	Sigma	S0876
Drug	NaOH	Sigma	221465
Drug	Methylene blue	Sigma	M4159
Drug	MS-222	Sigma	A5040
Drug	Low melting point agarose	Invitrogen	827503
Drug	EDTA	Sigma	E5134
Drug	Tris base	Merck Millipore	648311
Drug	SDS	Sangon Biotech	A500228
Drug	Ethanol	SINOPHARM	10009218
Drug	DMSO	MP	219605580
Drug	BDM	Sigma	B0753
Drug	Yoda1	Tocris	5586
Drug	NB	Sigma	A9512
Drug	GsMTx4	abcam	ab141871
Drug	DAPT	abcam	ab120633
Protein reagent	Protease K	Tiangen	RT403
Protein reagent	T4 DNA Ligase	Takara	2011A
Protein reagent	PrimeSTAR MAX DNA Polymerase	Takara	R045Q
Kit	TIANprep Rapid Mini Plasmid Kit	Tiangen	DP105-03
Kit	QIAquick Gel Extraction Kit	QIAGEN	28706
Kit	2x Es Taq Master Mix	CWBIO	CW0690H
Kit	MAXI SCRIPT T7 KIT	Ambion	AM1312M
Kit	mirVanaTM miRNA Isolation Kit	Ambion	AM1561
Instrument	Automatic fish housing system	ESEN, China	/
Instrument	Enviro Genei Incubator	Scientific Industry, USA	/
Instrument	FV1000 confocal laser microscope	Olympus, Japan	/
Instrument	FV3000 confocal laser microscope	Olympus, Japan	/
Instrument	NanoDrop2000 spectrophotometer	Thermo Fisher, USA	/
Instrument	Biorad PowerPac 300 Electrophoresis Power Supply	Biorad, USA	/
Instrument	Tanon 2500 Gel Imaging System	Tanon, China	/
Instrument	P-97 micropipette puller	Sutter Instrument, USA	/
Instrument	SZ61 stereo microscope	Olympus, Japan	/
Instrument	Narishige manipulator	Narishige, Japan	/
Instrument	SZX16 stereo microscope	Olympus, Japan	/
