## Supplementary table 2 for "Piezo1-dependent regulation of pericyte proliferation by blood flow during brain vascular development"

### Sheet: Sheet1
Supplementary table 2. Primers and sgRNAs
TYPE	NAME	SEQUENCE
Primer	pdgfrb KI F1	ACCGATCACGGTTGCGTTCC
Primer	pdgfrb KI R1	ATATCAGTCTCCACTGAAGCCAA
Primer	pdgfrb KI F2	TGTAAAACGACGGCCAGT
Primer	pdgfrb KI R2	TGGTGACGTGTTCAATACCT
Primer	piezo1 KO F	ATAATATTTAAGCTGATTCATAAGCTG
Primer	piezo1 KO R	CAGCACATGTCTTTGGACTGTGGGGG
Primer	piezo1 KI F1	CGGCAGTGACTCTCAAACGT
Primer	piezo1 KI R1	GAGTTTAGAAAGTTTAGGCTGC
Primer	piezo1 KI F2	ACCCGGCAGTGACTCTCAAACGTATTTGAATGC
Primer	piezo1 KI R2	AATAAAGCAATAGCATCACAAATTTCACAA
sgRNA	pdgfrb sgRNA	TGTACCCCAATGTCATGGAGG
sgRNA	piezo1 sgRNA-1	GATGTGTGCCTCTCAGCAG
sgRNA	piezo1 sgRNA-2	GAAGAGTGGATGGTCATGGG
